# A phylogenetically-restricted essential cell cycle progression factor in the human pathogen *Candida albicans*

**DOI:** 10.1101/2021.09.23.461448

**Authors:** Priya Jaitly, Mélanie Legrand, Abhijit Das, Tejas Patel, Murielle Chauvel, Christophe d’Enfert, Kaustuv Sanyal

## Abstract

Chromosomal instability in fungal pathogens caused by cell division errors is associated with antifungal drug resistance. To identify mechanisms underlying such instability and to uncover new potential antifungal targets, we conducted an overexpression screen monitoring chromosomal stability in the human fungal pathogen *Candida albicans*. Analysis of ~1000 genes uncovered six chromosomal stability (CSA) genes, five of which are related to cell division genes in other organisms. The sixth gene, *CSA6*, is selectively present in the CUG-Ser clade species that includes *C. albicans* and other human fungal pathogens. The protein encoded by *CSA6* localizes to the spindle pole bodies, is required for exit from mitosis, and induces a checkpoint-dependent metaphase arrest upon overexpression. Together, Csa6 defines an essential CUG-Ser fungal clade-specific cell cycle progression factor, highlighting the existence of phylogenetically-restricted cell division genes which may serve as potential unique therapeutic targets.

**Teaser:** Csa6 is essential for mitotic progression and mitotic exit in the human fungal pathogen *Candida albicans*.
