## Supplementary material for "A phylogenetically-restricted essential cell cycle progression factor in the human pathogen *Candida albicans*": Dataset 1

### Sheet: Sheet1
ORF	Systematic name	Frequency of BFP+GFP- cells (x10-5)	Frequency of BFP-GFP+ cells (x10-5)
19.2074	C2_00530W	6.5	4.3
19.2766	C4_02380W	7.2	62
19.3413	C6_01730W	8.5	54
19.4101	C2_06160W	9.3	5.5
19.5556	C6_02820W	7.3	6
19.67	C1_11330C	5	2.2
19.1821	C1_06290C	8.5	16
19.222	C2_08260W	7	6.1
19.3907	C5_04240C	5.8	16
19.3968	C5_04820W	8.6	17
19.4055	C5_05510C	10	11
19.4652	C4_01350W	6.7	3.6
19.6113	C1_00030C	7.9	4.5
19.4090.1	C2_09290W	9.4	3.6
19.670.2	C1_11320C	11	1.8
19.1008	CR_05270W	8.6	2.4
19.1778	C2_10040W	3.5	20
19.27	C3_02790W	9.9	31
19.3992	C5_05010W	6.5	19
19.4241	C5_02330W	13	24
19.5284	CR_05420W	4.4	3
19.533	CR_04430W	8.4	4
19.605	CR_07930C	4.7	2.6
19.7266	C1_14480W	5.4	2
19.741	C4_05120C	5.6	2.2
19.758	CR_10040W	8.4	1.6
19.1059	C1_04240C	7.9	22
19.1854	CR_06800C	6.8	24
19.2212	C2_07700C	7.8	20
19.3637	C2_08440W	8.6	6.4
19.4685	C4_01030W	4	3.7
19.517	CR_04290W	5.8	3.8
19.588	C5_00850C	3.3	2.5
19.6188	C3_07930C	4	2.3
19.7395	C3_06130W	4.5	21
19.596.2	CR_08010W	6.4	22
19.4132	C5_01420W	6.7	23
19.1482	C2_01710W	8.6	22
19.2061	C2_00670C	7.3	4.1
19.2645	C5_03340W	8	3.5
19.2704	C4_02910W	5.6	3.2
19.2992	C1_03010W	8.2	5.9
19.3748	CR_02230W	6.8	2.7
19.4146	C5_01510W	9	1.6
19.4509	C2_04430W	10	1.8
19.5606	C6_03190C	5.2	18
19.6062	C1_00460W	12	9.9
19.7271	C1_14530W	11	20
19.7348	C3_05670C	15	19
19.133	C6_01250W	10	4.1
19.1968	C5_01040W	7.2	4.9
19.3284	CR_00720W	11	5.2
19.5547	C6_02740W	7.1	4.3
19.5866	C3_04240C	8.4	1.7
19.6273	C1_06380C	7.7	1.1
19.6989	C3_05540C	5.8	1.8
19.7252	C1_14370W	7.8	42
19.728	CR_08850W	9.8	21
19.848	C2_03720W	8	28
19.934	C5_00550C	9.2	24
19.257	C3_02650W	13	6.2
19.2698	C4_02950C	8.2	6.2
19.6164	C3_00870W	8.6	3.8
19.6177	C3_07820W	6.7	3.3
19.6321	C6_00160W	6.8	3.8
19.653	CR_05000C	7.6	2.8
19.6575	C7_01530W	7.8	2.7
19.7188	C7_03920C	7.6	56
19.7603	CR_10280W	11	17
19.2754	C4_02480C	6.1	5.8
19.5503	C7_03740C	4.5	1.7
19.3016	C1_03240W	1.8	4.9
19.519	C7_02760W	3.5	6.6
19.5264	C1_12020W	4.9	8.3
19.544	CR_04540C	3.5	7.4
19.3113	C4_06960W	3.8	8.2
19.3528	C2_04960C	4.5	7.9
19.4143	C5_01480W	4.6	5.1
19.4623	C4_01710C	7.6	6.1
19.5308	C4_04020C	5.4	8.5
19.7007	C7_01060W	7.6	6.7
19.2483	C1_05680C	24	5.7
19.287	C4_06620C	3	7.3
19.3574	C2_05450C	3.1	5.5
19.4481	C1_04050C	3.2	4.2
19.5262	C1_12040W	4.2	6
19.6231	C1_06790C	5.9	5.8
19.6785	C3_07150C	10	9.2
19.1456	C2_01500W	6	8.9
19.2439	C1_06060C	4.9	7.7
19.392	C1_08470W	6.9	9.3
19.1136	C1_11800C	1.4	11
19.444	C1_05220C	3.7	10
19.4646	C4_01400W	3.1	7.8
19.6253	C1_06580W	3	7.3
19.7555	CR_09820C	6	9.9
19.909.1	C2_03210W	6.5	7.8
CAALFMP02	Mitochondrial gene	3.9	9.8
19.1349	C2_08340C	5.5	8.9
19.2283	C2_07260C	7.1	7.6
19.3134	C4_06750C	4.9	5.7
19.5666	C4_00390W	5	9.3
19.6897	C7_01130C	6.8	10
19.694	C3_03780W	7.1	13
19.7519	CR_00160C	2.3	3.7
19.3117	C4_06920C	11	8.8
19.3292	C1_01040W	9	11
19.3435	C6_01490C	7	5.7
19.397	C1_08520C	12	9.5
19.4439	C1_07290W	3.1	8.5
19.4522	C1_02030C	6.4	8.3
19.539	C3_00680C	3	5.1
19.725	C1_14350W	5.5	9
19.233.1	C3_02450W	4.4	7.7
19.1975	C5_00920W	7.1	5.7
19.2367	CR_06980W	20	6.4
19.2723	C4_02750W	5.8	4.7
19.3107	C4_07020C	11	5.7
19.3578	C2_05490W	3.2	6.8
19.3783	C4_04950W	19	7.2
19.515	CR_04270C	5.1	7.6
19.2018	C2_01060C	4.3	7.6
19.3533	C2_05020W	5.1	11
19.3712	CR_07830C	7.7	7.3
19.837	C2_03870W	6.8	12
19.2621	CR_07510W	8.2	6.6
19.2066.1	C2_00610C	32	7.2
19.1386	C2_09680W	3.9	5.2
19.4321	C5_02960C	5.1	5.7
19.4855	C1_09880C	3.9	10
19.5522	C6_02530C	7.4	4.7
19.6118	CR_07470W	38	39
19.836.1	C2_03880C	10	5
19.2125	C6_04420W	3.7	8.1
19.3294	C1_01060W	6.1	9.8
19.3925	C5_04390C	6.1	7.4
19.4185	C4_00580W	3.2	9
19.4311	C5_02890W	5.3	9.9
19.93	C6_00920W	4.8	9.2
19.4340.1	C5_03110C	33	39
19.2037	C2_00870W	6.5	10
19.2341	C1_10780C	15	8.7
19.6075	C1_00330C	7.9	8.9
19.1034	C1_03750W	7.5	8.9
19.3378	C4_03500C	3.7	5.5
19.422	C5_02140C	3.7	6
19.1352	C2_08310W	4.9	3.2
19.3271	CR_00840C	6.9	14
19.424	C1_05410C	5.3	10
19.4443	C1_07240W	5.4	9.1
19.4539	C1_01840C	4	5.7
19.5994	C3_05180W	2.6	6.6
19.6917	C7_01360C	3.6	5.9
19.7482	CR_00530W	2.1	3.7
19.2028	C2_00960C	2.5	7.3
19.24	C3_02500W	4	6.9
19.423	C1_05420W	3.4	7.1
19.4603	C4_01890C	8.5	12
19.5813	C2_02920W	5.2	9.5
19.647	C7_02390W	5.3	6.4
19.1681	C3_01620W	3.8	11
19.17	C3_01490W	4.6	7.5
19.3475	C6_02330W	20	8.3
19.2204.2	C2_07750W	3.8	6.2
19.6548	C7_01760C	5.8	4.8
19.679	C1_11230W	12	11
19.7097	C7_00250C	6.8	9
19.1448	C2_01430W	4.7	10
19.5402	C3_00590W	5.7	11
19.6196	C1_07080W	5.8	14
19.6246	C1_06650W	4.7	10
19.659	CR_09720W	7.9	13
19.6313.2	CR_04790W	14	11
19.275	C3_02840W	12	9.1
19.297	C3_03010C	8.9	27
19.334	C3_03370C	4.1	8.3
19.1552	C2_02320C	6.3	10
19.236	C3_02470C	5.9	7.7
19.39	C1_08450C	3.4	5.1
19.5063	C1_07900W	5.7	8.9
19.665	CR_05640C	4.8	11
19.7327	CR_09320C	6.4	9.6
19.735	C3_05710W	5.4	8.9
19.201	C2_09030W	7.4	8.1
19.1477	C2_01660C	8.9	14
19.4229	C5_02220C	57	3
19.1999	C2_01250W	33	44
19.2	C2_09040W	9.6	9.2
19.3087	C4_07180W	5.7	13
19.4566	C4_02240C	3.6	7
19.635	CR_04980C	5.6	7.5
19.1114	C5_03800W	6.8	10
19.3089	C4_07140W	6.9	11
19.3421.1	C6_01640W	35	47
19.5411	C3_00520W	8.6	12
19.3375	C4_03480C	5.2	8.4
19.3939	C5_04550W	26	8.01
19.4733	C1_08750W	20	9.31
19.6901	C7_01190W	21	13
19.2114	C2_00180C	15	11
19.3931	C5_04440C	46	11
19.4021	C5_05270C	17	11
19.4567	C4_02230C	19	7.74
19.465	C4_01370W	25	13
19.5364	C2_10810W	18	11
19.5973	C3_05030W	15	8.47
19.617	C3_07770C	27	14
19.1304	C4_03740W	19	10
19.232	C3_02440C	21	7.56
19.4864	C1_09980C	20	9.01
19.6341	C1_12810W	43	10
19.1043	C1_04110W	27	9.61
19.4112	C2_06080C	18	8.06
19.4537	C1_01860W	37	14
19.6284	CR_07660C	22	10
19.6445	CR_08690C	24	10
19.2089	C2_00420W	18	8.7
19.2468	C1_05830W	20	9.81
19.291	C3_02970C	17	12
19.2963	C1_02740C	19	7.64
19.4817	C1_09530W	19	8.23
19.1714	C3_01370C	21	12
19.2607	CR_02060W	21	10
19.4885	C1_10160W	24	7.89
19.6185	C3_07910W	20	9.19
19.7437	C3_06490W	19	10
19.3732	CR_02370W	23	11
19.4474	C1_03990W	11	13
19.4579	C4_02120W	23	8.33
19.7441	C3_06520C	19	7.09
19.778	C1_04680W	17	9.01
19.3504	C6_02070C	17	11
19.134	C7_03350C	17	14
19.1679	C3_01640C	12	11
19.1824	C1_06260W	11	11
19.4583	C4_02080W	18	12
19.5049	C1_07790C	20	9.49
19.6057	C1_00510W	17	12
19.6136	CR_07320C	17	12
19.7504	CR_00290W	19	10
19.1611	C3_02330C	18	10
19.3022	C1_03280W	13	14
19.715	C7_04230W	15	9.76
19.386	C1_08410C	15	9.99
19.5689	C5_00080C	24	9.58
19.6904	C7_01220W	17	11
19.4723	C1_08650C	15	8.93
19.544.1	CR_04550W	16	9.69
19.6582	C7_01470C	20	8.77
19.2381	CR_03410W	17	11
19.2726	C4_02720C	29	12
19.3293	C1_01050C	16	8.27
19.3676	C1_02190W	19	11
19.4952	C1_13250W	16	8.25
19.6948	C3_03710W	16	6.15
19.7015	C7_00990W	18	13
19.1637	C3_02090C	19	12
19.6588	C7_01410C	83	40
19.6637	CR_05750W	77	9.15
19.3861	CR_06080W	130	10
19.5472	C3_00040W	46	12
19.5611	C6_03240W	99	10
19.6923	C3_03930W	37	12
19.1048	C1_04140W	63	83
19.155	C2_04710C	48	14
19.1897	C2_07370W	32	15
19.2876	C4_06580W	72	9.22
19.3059	C1_03560C	31	29
19.5159	C7_03020C	110	18
19.5857	C3_04130W	49	11
19.6514	C7_02040C	160	10
19.1364	C2_09870W	25	10
19.1505	C2_01930C	63	13
19.243	C3_02540C	29	8.2
19.3929	C5_04420W	99	14
19.561	C6_03230W	67	11
19.6392	CR_08280W	56	12
19.2437	C1_06080C	25	8.4
19.324	CR_01140C	35	16
19.333	C1_01420C	40	6.2
19.3519	CR_05490W	71	7.22
19.5802	C2_03000C	41	15
19.1355	C2_09970C	68	17
19.2251	C2_06970W	78	12
19.5591	C6_03080C	37	13
19.7009	C7_01050W	50	9.22
19.1973	C5_00940C	33	11
19.364	C4_00020W	62	9.41
19.7643	CR_10600C	85	6.28
19.771	C1_04740W	50	9.16
19.1828	C1_06210W	35	7.56
19.3311	C1_01240W	49	9.01
19.4504	C2_04480W	47	8.73
19.4734	C1_08760W	53	11
19.5628	C6_03390W	75	13
19.5963	C3_04940W	24	9.64
19.6869	C2_05570C	74	7.73
19.1377	C2_09730C	64	7.9
19.2909	C4_06270C	96	6.5
19.2967	C1_02790W	100	10
19.4496	C2_04540C	96	10
19.4735	C1_08770W	62	10
19.5474	C3_00010C	66	11
19.5534	C6_02640C	73	17
19.5661	C4_00340W	79	11
19.6827	C3_06770W	100	8.12
19.71	C1_03690W	39	12
19.7296	CR_08990C	63	9.75
19.7411	C3_06220C	52	11
19.246	C1_05890W	58	13
19.3928	C5_04410C	4.97	4
19.567	C5_00690C	4.46	3.12
19.6899	C7_01170C	6.06	1.74
19.89	C6_00880W	9.6	4.27
19.2111	C2_00220C	7.71	0.231
19.468	C4_01090C	8.16	0.302
19.4844	C1_09790C	6.16	3.47
19.59	C1_05060W	5.21	2.84
19.7219	C1_14130W	4.54	2.87
19.1789.1	C4_05320W	5.38	0.922
19.2146	C6_04540C	11	4.22
19.3604	C2_08720W	8.8	0.969
19.5479	C2_06180C	16	9.96
19.568	C5_00700C	4.56	5.28
19.6068	C1_00400W	3.34	19
19.7088	C7_00330C	13	1.92
19.7231	C1_14220C	7.61	2.15
19.1095	C6_04360C	3.41	2.6
19.2127	C6_04430W	3.29	4.82
19.2799	C1_07460C	4.12	4.78
19.3457	C6_02170C	4.03	3.21
19.4293	C5_02730C	7.55	2.49
19.7297	CR_09010C	3.73	0.746
19.1156	C1_11630C	3.93	4.6
19.1911	C2_00100C	4.29	3.02
19.2262	C2_07070W	3.49	4.31
19.3438	C6_01460C	3.62	5.08
19.3873	CR_06180W	3.44	6.14
19.4121	C2_05990C	3.75	2.77
19.5764	C6_03890C	2.31	0.99
19.6082	C1_00210C	3.38	4.23
19.2344	C1_10740C	3.2	3.44
19.3127	C4_06820C	11	0.42
19.3365	C4_03380C	4.99	1.47
19.3583	C2_05530C	8.73	8.18
19.445	C1_05210C	8.2	2.01
19.4622	C4_01720C	4.92	1.58
19.5134	C7_03210W	4.23	3.91
19.5312	C4_04000W	3.62	3.45
19.6398	CR_08310C	8.63	29
19.657	C1_11450C	3.73	3.65
19.7391	C3_06090C	3.8	3.54
19.1167	C1_11530C	5.85	1.71
19.1682	C3_01610W	3.79	2.47
19.188	C2_07490W	6.53	7.02
19.2774	C4_02290W	10	13
19.3675	C1_02180W	10	9.29
19.3699	C7_02650W	11	8.72
19.5052	C1_07820W	14	8.08
19.767	C1_04770C	28	0.442
19.9	CR_07120C	11	6.41
19.5212	C2_05900W	32	36
19.1396	C2_09580W	53	39
19.4263	C5_02510C	14	5.23
19.554	CR_04630C	11	5.55
19.1515	C2_02010C	14	11
19.1639	C3_02070C	13	13
19.2166	C2_08190W	8.75	12
19.2835	CR_02770C	18	8.95
19.3115	C4_06940C	14	6.51
19.3151	C2_06710W	11	6.36
19.2309.2	C1_11060C	13	13
19.1461	C2_01540W	17	7.42
19.1601	C2_09430W	70	43
19.2735	C4_02640C	11	6.94
19.4177	C4_00650W	10	12
19.4414	C4_06040W	11	16
19.5413	C3_00500C	10	24
19.7203	C7_03790W	21	7.39
19.7539.1	CR_00040C	10	7.76
19.2257	C2_07010W	9.68	7.97
19.1053	C1_04190C	15	7.43
19.1617	C3_02290W	10	9.65
19.3643	C6_00810C	9.05	7.54
19.6052	C1_00560W	9.92	13
19.6344	C1_12780W	11	21
19.6524	C7_01970C	15	25
19.7095	C7_00270W	8.61	36
19.7422	C3_06370C	8.14	7.91
19.7522	CR_00130C	11	10
19.2107	C2_00260C	9.47	5.03
19.3793	C4_04860W	9.18	8.66
19.4731	C1_08730W	9.97	10
19.5714	C6_03490C	9.54	10
19.623	C1_06800W	7.34	6.16
19.6597	CR_09660W	11	6.64
19.7036	C7_00810W	29	14
19.732	CR_09220C	14	12
19.872	C2_03490C	9	11
19.2709	C4_02870C	11	14
19.3315	C1_01270W	11	16
19.7305	CR_09090C	17	25
19.7354	C3_05730C	17	11
19.2527	CR_01410C	14	24
19.3622	C2_08570W	21	11
19.363	C2_08480W	10	12
19.482	CR_04000W	9	14
19.4827	C1_09640W	13	21
19.608	C1_00230C	140	190
19.69	C7_01180W	13	12
19.1773	C2_10080W	34	12
19.4015	C5_05220W	9	8
19.6982	C3_05440C	13	10
19.7567	CR_09930W	15	22
19.3123	C4_06870W	10	14
19.3848	CR_06010W	9	9
19.3914	C5_04290C	19	7
19.6784	C3_07160W	13	11
19.6908	C7_01280C	17	30
19.1665	C3_01810C	9	31
19.3333	C1_01470W	10	16
19.3572	C2_05400W	8	26
19.4809	C1_09460W	12	9
19.507	C1_07990C	14	12
19.6562	C7_01630W	11	10
19.7068	C7_00510W	17	10
19.3131	C4_06780C	17	12
19.378	C4_05000W	15	14
19.4606	C4_01870C	16	11
19.5537	C6_02670C	10	10
19.5572	C6_02940C	7	13
19.7495	CR_00380W	9	10
19.1362	C2_09890W	9	6
19.1543	C2_02250C	12	12
19.1948	C5_01220W	11	12
19.2591	CR_01920W	14	12
19.3198	C5_01770C	6	6
19.3476	C6_02340W	16	16
19.3705	CR_07770C	12	9
19.4007	C5_05150C	13	12
19.474	CR_03930C	13	9
19.5211	C2_05890C	8	12
19.1369	C2_09810C	12	11
19.3915	C5_04300C	12	10
19.4013	C5_05200C	14	14
19.5168	C7_02930C	24	17
19.7355	C3_05740C	13	14
19.854	C2_03640W	9	9
19.1299	C4_03790W	16	17
19.27	C2_06510W	7	7.9
19.3581	C2_05510C	13	12
19.5288	CR_05340C	12	9.1
19.7577	CR_10010C	20	12
19.118	C6_01110W	16	13
19.22	C2_07810W	17	12
19.4919	C1_12890W	18	10
19.5641	C4_00160C	9.5	8
19.5917	C3_04580C	11	13
19.618	C3_07850W	12	9
19.1589	C2_02630W	32	10
19.3554	C2_05250C	22	11
19.4595	C4_01970W	19	15
19.2324	C1_10930C	15	5.3
19.299	C1_02990C	15	13
19.4036	C5_05400W	14	7.6
19.5831	C2_02750C	14	11
19.5952	C3_04840C	12	12
19.6629	CR_05830C	10	7.9
19.3542	C2_05110W	24	10
19.6716	C3_07710W	19	8
19.278	C3_02870C	18	19
19.2923	C4_06140C	16	14
19.3158	C3_01190C	17	20
19.3758	C1_12580W	13	11
19.5933	C3_04730C	18	13
19.5989	C3_05150W	18	11
19.2982	C1_02910C	15	17
19.3945	C5_04610W	17	16
19.7648	CR_10640W	13	14
19.1754	C2_10260C	17	12
19.4117	C2_06030W	12	13
19.4589	C4_02040W	10	14
19.5418	C3_00470W	15	15
19.5457	C3_00160C	16	14
19.6209	C1_06980C	14	9
19.6905	C7_01230C	11	21
19.1536	C2_02200W	19	16
19.3045	C1_03440C	14	15
19.3281	CR_00750C	16	17
19.6531	C7_01900W	13	9
19.664	CR_05720W	11	17
19.1494	C2_01850W	17	11
19.6888	C2_05770W	14	25
19.1833	C1_10620W	16	14
19.3656	C6_00720C	13	14
19.4428	C1_07400C	13	15
19.5056	C1_07850C	13	12
19.6176	C3_07810C	21	25
19.6845	C1_04510W	17	12
19.2834	CR_02760C	12	15
19.4262	C5_02500C	14	12
19.4475	C1_04000C	13	11
19.481	CR_03990C	14	9
19.5282	C1_11850W	16	17
19.5499	C2_06350C	13	14
19.5672	C4_00430W	17	13
19.3054	C1_03520W	14	11
19.3447	C6_01370W	16	15
19.5205	C2_05820W	25	9.57
19.7313	CR_09170C	26	11
19.1553	C2_02340C	24	14
19.1759	C2_10220C	33	14
19.2343	C1_10760W	51	12
19.2558	CR_01670W	39	14
19.387	CR_06150C	47	14
19.3996	C5_05040W	58	14
19.4014	C5_05210W	74	16
19.4148	C5_01530C	120	16
19.4341	C5_03120W	24	10
19.5942	C3_04790W	20	8
19.6918	C7_01370W	34	12
19.7317	CR_09200C	19	15
19.19	C2_07360W	53	12
19.2137	C6_04510C	35	10
19.348	C6_02370C	33	15
19.2167	C2_08180C	35	17
19.2507	C3_01030W	37	13
19.3154	C3_01170W	37	11
19.542	CR_04510W	110	14
19.7593	CR_10170C	24	32
19.2044	C2_00800C	20	12
19.2326	C1_10910C	33	11
19.5535	C6_02650C	26	18
19.6229	C1_06810W	57	12
19.6404	CR_08370W	29	11
19.6884	C2_05730C	26	10
19.3567	C2_05360C	59	12
19.4265	C5_02530W	25	14
19.5117	C1_08360C	47	11
19.6639	CR_05730C	48	8
19.7186	C7_03940C	180	180
19.1789	C4_05310W	25	12
19.1934	C5_01340W	66	39
19.189	C2_07410W	48	10
19.245	C3_02560W	24	13
19.2494	C1_05610W	22	12
19.3218	C5_03940C	18	12
19.5043	C4_03880W	18	13
19.7081	C7_00390W	36	14
19.4284	C5_02670W	97	9.37
19.5859	C3_04160W	15	9.58
19.6781	C3_07200C	190	9.49
19.7094	C7_00280W	26	8.59
19.3	C3_03040W	29	6.59
19.3916	C5_04310W	13	9.52
19.4818	C1_09540W	29	16
19.4835	C1_09710C	20	8.83
19.5025	C1_13870W	37	8.04
19.511	C1_08310W	37	9.27
19.6152	CR_07200W	35	6.54
19.624	C1_06700W	30	7.01
19.2647	C5_03320C	35	10
19.4955	C1_13290W	22	8.25
19.5917.3	C3_04590W	16	10
19.7331	CR_09360W	21	11
19.922	C5_00660C	26	11
19.303	C1_03330C	12	11
19.4004	C5_05120W	40	8.15
19.5771	C6_03940C	25	5.22
19.651	CR_05020W	29	5.8
19.117	C6_01100W	13	8.9
19.3405	C6_01790C	12	11
19.3474	C6_02320C	31	7.62
19.4332	C5_03040W	15	8.62
19.4813	C1_09490C	23	8.46
19.5257	C1_12080W	19	6.74
19.1666	C3_01800C	13	8.09
19.4705	C4_00880W	12	11
19.4747	C1_08880W	7.91	6.72
19.4768	C1_09110W	13	8.25
19.4828	C1_09650W	15	9.16
19.686	C6_01950C	19	8.04
19.7624	CR_10470C	10	11
19.6559	C7_01650W	12	12
19.5692	C5_00060C	14	7.34
19.4153	C5_01590W	52	42
19.6755	C3_07360W	16	5.99
19.1978	C5_00890C	16	6.83
19.4223	C5_02170C	96	11
19.5558	C6_02840C	15	12
19.6234	C1_06760C	10	12
19.108	C6_04230W	12	13
19.1614	C3_02310W	16	11
19.1979	C5_00880C	22	12
19.5496	C2_06330C	8.52	8.06
19.6533	C7_01870W	14	8.65
19.412	C1_05530C	24	10
19.1069	C1_04330W	11	9.8
19.7364	C3_05840W	16	18
19.5362	C2_10780C	12	7.6
19.5368	C2_10850C	13	9.32
19.7468	CR_00630W	23	15
19.867	C2_03530W	11	6.78
19.1447	C2_01420C	180	210
19.156	C2_02380W	18	7.16
19.3667	C1_02100W	13	10
19.7512	CR_00220W	13	8.53
19.5575	C6_02970C	15	13
19.5722	C6_03550C	27	9.12
19.6408	CR_08420W	17	7.84
19.5954	C3_04870W	29	8.56
19.205	C2_00740C	8.4	9.67
19.3812	C4_04700W	14	10
19.482	C1_09570W	340	260
19.6099	C1_00110W	14	9.55
19.1233	C1_07710C	14	12
19.5416	C3_00490W	22	14
19.6017	C1_00880W	19	8.02
19.742	C4_05130C	13	9.7
19.7447	C3_06580W	13	11
19.1339	C7_03360W	15	10
19.3437	C6_01470W	72	37
19.4445	C1_07220W	12	10
19.4746	C1_08870C	19	11
19.4982	C1_13510C	18	26
19.6066	C1_00410C	13	9.55
19.131	C4_03680C	16	11
19.1476	C2_01650W	13	8.01
19.5046	C4_03900C	12	8.61
19.698	C3_05420W	10	13
19.745	C4_05150W	11	9.44
19.1325	C4_03540C	11	9.34
19.1619	C3_02260C	14	8.92
19.261	C3_02690C	8.94	7.82
19.2991	C1_03000W	8.43	10
19.7077	C7_00430W	9.81	8.51
19.3631	C2_08470C	12	12
19.6438	CR_08640C	12	9.76
19.3055	C1_03530W	7.1	9.5
19.1574	C2_02500W	14	9.42
19.1608	C3_02360C	8.53	8.63
19.3981	C5_04930C	12	10
19.4365	CR_03660C	8.86	13
19.5943	C3_04800C	6.66	9.52
19.71	C7_00230W	12	13
19.756	C1_04870W	12	9.97
19.204	C2_00840W	11	16
19.2728	C4_02700W	8.39	12
19.2971	C1_02830W	7.51	9.27
19.3192	C5_01820W	6.53	7.09
19.3803	C4_04770C	7.64	8.58
19.404	C5_05410C	8.29	7.08
19.469	CR_03900W	9.14	7.09
19.6592	CR_09700W	9.84	12
19.6951	C3_03680W	9.92	9.45
19.2449	C1_05970W	11	5.78
19.6045	C1_00610W	8.57	9.4
19.1534	C2_02180W	11	9.92
19.2882	C4_06530C	120	45
19.5001	C1_13640W	9.56	9.47
19.2573	CR_01760C	6.75	7.58
19.2633	CR_07730W	7.37	7
19.492	CR_04090C	9.46	9.64
19.504	C4_03850W	9.76	7.7
19.5548	C6_02750C	14	8.08
19.564	C4_00150C	10	5.65
19.7112	C7_00100W	9.46	14
19.7393	C3_06110C	13	7.81
19.207	C2_00570W	8.49	8.87
19.3135	C4_06740C	9.45	6.21
19.4675	C4_01150W	8.01	8.3
19.6749	C3_07410C	6.83	8.14
19.1033	C1_03760C	7.68	9.15
19.1793	C4_05350W	6.77	8.63
19.1863	C2_07620W	8.29	8.66
19.2847	CR_02890C	30	6.94
19.2987	C1_02960C	7.76	5.05
19.3669	C1_02120C	14	11
19.3974	C5_04880C	9.04	20
19.4777	C1_09190C	7.42	9.01
19.6003	C3_05250C	7.07	9.43
19.6981	C3_05430W	6.6	7.26
19.5007	C1_13700W	9.08	8.61
19.1715	C3_01360C	9.14	11
19.7058	C7_00610C	5.92	9.07
19.1832	C1_10610W	7.42	9.76
19.2084	C2_00450C	8.98	10
19.2347	C1_10720C	9.03	8.1
19.2506	C3_01020W	9.9	30
19.3412	C6_01740C	12	21
19.4246	C5_02380W	11	14
19.461	C4_01830C	8.47	11
19.4866	C1_10000C	9.05	9.7
19.1596	C4_03910W	8.34	15
19.2434	C1_06110C	8.26	24
19.4441	C1_07260C	7.93	27
19.3195	C5_01800C	6.06	23
19.3425	C6_01620W	11	17
19.6023	C1_00830W	9.54	6.45
19.7254	C1_14380C	9.24	12
19.7394	C3_06120C	10	12
19.6786	C3_07140C	10	15
19.1411	C4_04360W	10	24
19.2545	CR_01580C	7.68	8.14
19.4599	C4_01940W	8.27	14
19.4455	C1_07130C	10	16
19.1005	C1_10570C	11	13
19.1542	C2_02240C	50	54
19.3278	CR_00780C	19	12
19.6518	C7_02010C	14	9.11
19.2528	CR_01420W	28	17
19.4203	C6_00560W	12	14
19.5107	C1_08300W	12	16
19.7016	C7_00980W	10	19
19.4201	C6_00570C	23	14
19.5723	C6_03560W	12	12
19.2796	C1_07490C	18	11
19.1747	C2_10310C	41	50
19.7645	CR_10620C	20	11
19.795	C2_04250W	15	13
19.1609	C3_02350W	16	8.97
19.4979	C1_13470W	40	55
19.336	C1_01710W	12	12
19.5255	C1_12100C	17	15
19.6512	C7_02050C	18	14
19.6687	C7_03550C	15	14
19.4739	C1_08810C	20	12
19.5915	C3_04570C	15	9.84
19.7545	CR_00010C	16	10
19.2078	C2_00490W	17	9.85
19.4184	C4_00590C	13	11
19.4278	C5_02620C	14	13
19.5234	C1_12290C	10	14
19.671	C1_11310C	42	9.6
19.6952	C3_03670W	14	12
19.151	C2_04690C	13	15
19.368	C1_02230W	16	13
19.6783	C3_07170C	8.58	30
19.3152	C2_06700W	27	14
19.4239	C5_02310C	23	17
19.4337	C5_03080C	15	12
19.5017	C1_13800C	17	10
19.6119	CR_07460C	11	18
19.2319	C1_10970W	13	15
19.2867	C4_06650W	13	16
19.7392	C3_06100C	12	12
19.2938	C1_02490C	16	12
19.3773	C4_05060W	14	9.16
19.4326	C5_03010W	13	8.85
19.491	CR_04080C	20	9.25
19.5592	C6_03090W	22	12
19.578	C2_03150C	25	12
19.5031	C1_13930W	18	11
19.6187	C3_07920W	15	13
19.1743	C2_10350C	14	22
19.3672	C1_02150W	25	13
19.4222	C5_02160W	15	14
19.5429	C3_00380C	16	8.74
19.3444	C6_01400W	21	26
19.7193	C7_03890C	20	12
19.2443	C1_06020W	25	32
19.451	C2_04420W	11	15
19.3019	C1_03260W	16	9.4
19.755	CR_09780C	16	15
19.2312	C1_11020W	13	12
19.2973	C1_02850W	26	9.38
19.237	CR_06940W	13	14
19.2672	C4_03180W	18	9.36
19.1748	C2_10300C	17	15
19.1994	C2_01310W	15	12
19.7583	CR_10070C	18	11
19.976	C5_00210C	17	20
19.221	C2_07720C	23	10
19.3912	C5_04280C	19	7.79
19.6915	C7_01340W	14	13
19.6942	C3_03750C	12	12
19.1613	C3_02320W	18	12
19.4465	C1_03910C	17	13
19.1189	C6_00290W	30	8.96
19.3463	C6_02230W	27	7.88
19.3846	C4_04410C	15	9.84
19.5622	C6_03340C	24	11
19.652	CR_05010W	21	11
19.6525	C7_01960W	22	7.73
19.6782	C3_07180C	40	9.67
19.6534.2	C7_01850C	17	15
19.2615	CR_02150W	18	12
19.4	C5_05080W	30	13
19.4699	C4_00950C	19	9.61
19.921	C5_00670C	22	11
19.3077	C4_07230C	17	11
19.5799	C2_03020C	21	8.33
19.414	C1_05500W	7.6	13
19.5138	C7_03170W	8.08	23
19.7473	CR_00600C	8.53	30
19.3603	C2_08730W	9.47	24
19.4752	C1_08940C	10	13
19.5011	C1_13740W	6.58	20
19.1753	C2_10270W	11	29
19.3764	C1_12520W	8.65	22
19.591	C3_04540C	9.43	26
19.6208	C1_07000W	8.31	25
19.6648	CR_05660W	15	32
19.4315	C5_02910C	5.83	11
19.4775	C1_09170W	7.21	16
19.4829	C1_09660W	6.38	9.49
19.4932	C1_13060C	8.46	10
19.5155	C7_03060C	6.95	12
19.1254	C4_05690W	7.29	10
19.4068	C2_09100C	5.6	12
19.7376	C3_05950W	5.7	12
19.5071	C1_08000W	10	13
19.1112	C5_03820C	9.35	13
19.3399	C6_01850W	8.68	16
19.7041	C7_00780W	8.27	15
19.265	C5_03300C	9.69	12
19.427	C5_02570W	7.71	14
19.7119	C7_00050C	7.69	16
19.6432	CR_08590W	8.67	17
19.1687	C3_01560W	9.23	16
19.2551	CR_01620C	14	22
19.3999	C5_05070W	10	16
19.2559	CR_01680C	15	24
19.5704	C6_03440W	9.07	12
19.6742	C3_07460W	11	14
19.7105	C7_00180W	8.79	18
19.6812	C3_06890W	7.14	22
19.1289	C3_00820W	11	18
19.4312	C5_02900W	11	20
19.6155	C3_00830C	6.67	11
19.4575	C4_02160C	6.57	15
19.1323	C4_03560W	8.23	18
19.5209	C2_05850C	6.57	14
19.5059	C1_07880C	9.22	15
19.6921	C7_01400C	8.71	12
19.6244	C1_06670W	6.6	15
19.936	C5_00530W	8.04	14
19.431	C1_05340C	21	9.23
19.4535	C1_01880C	14	16
19.879	C2_03420C	13	16
19.274	C4_02590C	11	18
19.4151	C5_01570C	10	19
19.6706	C7_03490W	25	19
19.5439	C3_00300W	9.98	18
19.891	C2_03360W	9.64	19
19.1409	C4_04370C	9.85	16
19.2404	CR_03200C	8.64	15
19.6479	C7_02320W	6.96	18
19.3944	C5_04600C	11	17
19.202	C2_09020W	82	120
19.4931	C1_13030C	10	23
19.3185	C5_01870W	9.39	18
19.354	C2_05090W	11	15
19.1195	C6_00340C	8.47	13
19.4673	C4_01170C	9.68	14
19.5381	C3_00730W	15	15
19.6124	CR_07440W	12	18
19.1106	C5_03880C	14	19
19.2678	C4_03120C	26	15
19.6985	C3_05470W	9.02	22
19.7021	C7_00930W	13	12
19.7328	CR_09330C	10	15
19.5265	C1_12010C	17	16
19.1288	C3_00810C	12	16
19.6133	CR_07360W	13	9.68
19.7377	C3_05960W	40	48
19.6373	CR_08120C	14	9.15
19.7479	CR_00560W	14	8.9
19.338	C4_03510C	10	6.93
19.5991	C3_05160C	10	11
19.5788	C2_03100W	14	9.22
19.6356	C1_12670C	12	12
19.712	CR_06540W	18	26
19.775	C1_04700C	16	10
19.3761	C1_12550C	18	11
19.1823	C1_06270W	13	15
19.1718	C3_01330W	9.54	9.12
19.2563	CR_01700C	15	13
19.2903	C4_06340W	15	7.71
19.3753	CR_02190C	16	13
19.4273	C5_02590C	13	8.94
19.228	C2_07230C	18	9.37
19.5121	C2_08360C	14	7.57
19.761	CR_10340W	13	12
19.1509	C2_01970C	9.63	16
19.767	CR_10800C	14	13
19.642	CR_05120W	20	8.87
19.661	CR_09520C	29	12
19.217	C2_08140C	32	8.7
19.4732	C1_08740C	18	8.16
19.5798	C2_03030W	14	11
19.1607	C3_02370C	18	8.84
19.1795	C4_05370W	23	7.72
19.6345	C1_12770W	25	9.54
19.1285	C5_04050W	21	10
19.583	C2_02760W	42	16
19.5292	C4_04170C	26	13
19.4755	C1_08990C	21	11
19.759	C1_04830W	15	7.43
19.3467	C6_02260C	19	8.86
19.6008	C3_05290C	20	14
19.6348	C1_12740W	23	9.92
19.1244	C4_05600W	46	11
19.119	C6_00300C	21	7.56
19.6805	C3_06950W	21	15
19.2753	C4_02490W	21	8.93
19.5224	C1_12410C	24	11
19.6875	C2_05650W	20	10
19.167	C3_01750C	16	7.66
19.2364	CR_07010W	13	9.31
19.4899	C1_10290W	14	9.32
19.654	C7_01800C	15	8.48
19.6848	C1_04540C	14	8.46
19.999	C1_10550C	18	13
19.2143	C6_04530C	22	9.33
19.3556	C2_05270W	22	7.84
19.3815	C4_04660C	25	7.49
19.5426	C3_00400C	39	0.733
19.4432	C1_07380C	26	11
19.2792	C1_07520C	17	9.76
19.528	CR_04380C	25	9.72
19.5974	C3_05040C	17	8.33
19.2791	C1_07540C	21	11
19.3694	C1_02370C	15	8.86
19.5365	C2_10820C	21	12
19.1727	C3_01250W	20	7.86
19.751	CR_00260W	8.28	5.55
19.4937	C1_13110C	8.35	11
19.4945	C1_13170C	7.99	12
19.7011	C7_01030C	14	9.37
19.5391	C3_00660W	27	12
19.5281	C1_11860W	49	11
19.1672	C3_01720C	110	10
19.5068	C1_07970C	12	8.74
19.3279	CR_00760C	13	6.6
19.4242	C5_02340C	48	30
19.3349	C1_01590C	38	44
19.658	C1_11440C	12	7.87
19.5395	C3_00630W	140	8.11
19.262	C3_02700W	21	12
19.94	C5_00490C	13	21
19.4367	CR_03680C	17	10
19.6729	C3_07610W	13	8.66
19.1667	C3_01790C	91	5.44
19.7242	C1_14300C	22	9.74
19.6973	C3_05360C	25	3.93
19.1622	C3_02230C	15	7.74
19.2081	C2_00470W	15	7.56
19.4348	C5_03160W	14	7.98
19.6193	C1_07110W	36	10
19.209	C2_00410C	18	8.91
19.4136	C5_01460W	16	5.97
19.6217	C1_06930W	8.84	7.44
19.6789	C3_07110W	16	7.81
19.81	C2_04110W	12	6.36
19.3959	C5_04730C	28	8.54
19.4531	C1_01920W	40	18
19.7604	CR_10290C	30	7.62
19.6012	C1_00920W	16	9.22
19.643	CR_05100W	22	16
19.1133	C1_03710C	9.39	8.64
19.728	CR_07580C	38	13
19.6041	C1_00640C	19	7.98
19.2216	C2_07660W	17	15
19.239	C3_02490C	20	7.29
19.4435	C1_07360W	20	14
19.5804	C2_02990C	12	9.33
19.457	CR_05980W	12	11
19.7572	CR_09980W	13	14
19.2879	C4_06550C	20	9.67
19.6453	C7_02560W	8.83	8.93
19.3949	C5_04640C	8.22	9.53
19.738	C4_05100C	13	8.61
19.4924	C1_12950W	11	7.14
19.5095	C1_08180C	11	7
19.5162	C7_02990W	21	9.19
19.6778	C3_07230W	43	55
19.7451	C3_06620W	7.11	8.24
19.1166	C1_11540C	17	7.22
19.7475	CR_00590W	14	8.81
19.1648	C3_02000W	22	7.99
19.6926	C3_03890W	13	5.98
19.3767	C1_12490W	12	6.9
19.7402	C3_06300W	18	8.52
19.5387	C3_00700W	13	11
19.1573	C2_02490C	14	9.2
19.6871	C2_05580W	11	7.47
19.51	C1_04970W	11	6.28
19.6544	C7_01780W	10	8.03
19.964	C5_00300C	18	9.64
19.6317	CR_04740C	14	8.89
19.6818	C3_06830C	17	7.71
19.7342	CR_09470W	18	8.43
19.626	C1_06530C	13	9.23
19.3256	CR_01000C	13	8.41
19.4728	C1_08700W	14	6.79
19.906	C2_03240C	14	4.94
19.1777	C2_10050W	13	11
19.6396	CR_08300C	49	9.37
19.3765	C1_12510W	11	10
19.3297	C1_01090C	7.59	19
19.6715	C3_07720C	7.27	9.33
19.6663	C5_03540C	6.69	10
19.5589	C6_03070C	7.55	7.73
19.6949	C3_03700C	7.58	12
19.128	C5_04090C	7.32	11
19.462	C4_01740W	5.03	6.92
19.4654	C4_01330W	6.19	9.23
19.5876	C3_04330C	5.81	28
19.277	C4_02330C	9.09	15
19.994	C1_10510W	5.07	32
19.292	C4_06170C	8.09	17
19.449	C2_04600C	4.92	9.93
19.5669	C4_00410W	7.63	7.63
19.4952.1	C1_13260W	5.68	7.39
19.1057	C1_04220C	8.8	6.85
19.6315	CR_04770C	5.23	9.13
19.822	C2_04010C	6.67	8.31
19.4217	C5_02130W	5.43	10
19.493	C1_13020C	11	8.56
19.5142	C7_03130C	7	9.22
19.762	CR_10430C	10	10
19.4741	C1_08830C	9.61	8.45
19.287	C3_02940C	5.38	7.63
19.1691	C3_01540W	7.83	9.61
19.21	C2_06430C	5.63	6.97
19.3903	C5_04200W	6.52	8.61
19.443	C1_05230W	6.02	5.02
19.4044	C5_05450C	8.17	8.44
19.604	C1_00650C	13	8.7
19.6179	C3_07840C	9.84	12
19.5563	C6_02870W	5.7	8.96
19.703	C7_00860W	7.3	6.93
19.6864	C4_05250W	7.2	6.93
19.945	C5_00440C	6.41	9.75
19.251	C3_02610C	7.25	9.94
19.2568	CR_01730W	4.69	11
19.3366	C4_03390W	6.6	6.6
19.4677	C4_01130C	6.83	7.01
19.6237	C1_06730W	12	6.68
19.501	CR_04170W	6.63	12
19.826	C2_03980C	8.7	9.88
19.306	C3_03090W	8.18	5.82
19.4211	C6_00480C	9	9.63
19.6449	CR_08720W	6.11	9.03
19.6091	C1_00150C	9.94	8.65
19.1861	C2_07640W	6.67	11
19.2093	C2_00380C	11	13
19.4546	C1_01780C	8.64	8
19.84	C6_00830C	11	7.33
19.151	C2_01980C	4.3	7.29
19.4212	C6_00470C	8	28
19.3175	C5_01960C	6.74	11
19.839	C2_03830W	6.2	9.03
19.1002	C1_10560C	5.71	6.98
19.199	C2_01350C	8.14	7.86
19.3854	CR_06040W	10	6.88
19.3863	CR_06100C	6.33	6.96
19.4591	C4_02020W	7.16	7.9
19.4645	C4_01410W	19	10
19.455	C1_01750W	9.44	6.6
19.1835	C1_10640C	8.79	8.42
19.2473	C1_05780W	13	11
19.7492	CR_00400C	7.89	6.51
19.776	C1_04690C	12	24
19.3592	C2_08790W	8.29	9.76
19.7257	C1_14400C	6.8	8.37
